# Community structure of known and previously unknown endobacteria associated with spores of arbuscular mycorrhizal fungi

**DOI:** 10.1101/2023.07.25.550273

**Authors:** Olga A. Lastovetsky, Tancredi Caruso, Fiona P. Brennan, David Wall, Susanna Pylni, Evelyn Doyle

## Abstract

Arbuscular mycorrhizal fungi (AMF) are ubiquitous plant root symbionts which can house two endobacteria: *Ca.* Moeniiplasma glomeromycotorum (*Ca*Mg) and *Ca*. Glomeribacter gigasporarum (*Ca*Gg). However, little is known about their distribution and population structure in natural AMF populations and whether AMF can harbour other endobacteria. We isolated AMF from two environments and surveyed the surface-sterilized spores for endobacteria. We found that *Ca*Mg and *Ca*Gg differed significantly in distribution whereby *Ca*Mg were extremely abundant (80%) and *Ca*Gg were extremely rare (2%) in both environments. Unexpectedly, we discovered an additional and previously unknown level of bacterial diversity within AMF spores which extended beyond the known endosymbionts, with as many as 277 other bacterial taxa detected in individual spores. Detailed analysis of endobacterial communities inside AMF spores revealed that: (i)*Ca*Gg were not limited in distribution to the *Gigasporacea* family of AMF, as previously thought, (ii) *Ca*Mg community structure was driven by AMF host genotype, (iii) a significant inverse correlation existed between the diversity of *Ca*Mg and diversity of all other endobacteria. The latter suggests the existence of competition dynamics between different bacterial populations inside AMF spores and provides a basis for generation of testable hypotheses regarding the function of *Ca*Mg in AMF biology.
