## Supplementary material for "Community structure of known and previously unknown endobacteria associated with spores of arbuscular mycorrhizal fungi": Table S2

### Sheet: Table S2
group	plot	treatment	spore_num	location	sampling_time	AMF_ID_genus	All_OTUs_count	MRE_OTUs_at_94	MRE_OTUs_count	Non_MRE_OTUs_count	percent_MRE_OTUs	MRE_shannon	Non-MRE_shannon	MRE_at_94_Shannon	read_count_raw	read_counts_MRE	percent_MRE_reads	Glomeribacter_OTU	Glomeribacter_reads	Percent_glomeribacter_reads
T1.20.10.sn.16S	T1	20	10	site 2 (dune)	November	VTU_Diversispora	126	16	126	0	100	1.93309	0	1.45616	13753	13753	100
T1.20.13.sn.16S	T1	20	13	site 2 (dune)	November	VTU_Diversispora	112	12	112	0	100	1.96375	0	1.4536	11628	11628	100
T1.40.2.sn.16S	T1	40	2	site 2 (dune)	November	VTU_Diversispora	103	15	103	0	100	1.95858	0	1.38192	13356	13356	100
T1.40.3.sn.16S	T1	40	3	site 2 (dune)	November	VTU_Diversispora	209	33	209	0	100	2.90486	0	2.30586	11625	11625	100
T2.40.5.sn.16S	T2	40	5	site 2 (dune)	November	VTU_Diversispora	209	50	209	0	100	2.59968	0	2.48347	9599	9599	100
T4.20.4.sn.16S	T4	20	4	site 2 (dune)	November	VTU_Diversispora	213	24	213	0	100	2.70183	0	2.00757	23497	23496	99.9957
T4.20.9.sn.16S	T4	20	9	site 2 (dune)	November	VTU_Diversispora	158	23	158	0	100	2.33548	0	1.8045	11995	11993	99.9833
503.P45.10.sn.16S	503	P45	10	site 1 (ag)	November	VTU_Funneliformis	155	24	154	1	99.3548	2.31668	0	1.99233	10834	10832	99.9815
503.P45.13.sn.16S	503	P45	13	site 1 (ag)	November	VTU_Funneliformis	93	22	92	1	98.9247	1.59682	0	1.40404	15803	15801	99.9873
605.P45.4.sn.16S	605	P45	4	site 1 (ag)	November	VTU_Funneliformis	146	23	145	1	99.3151	2.18166	0	1.68866	15356	15350	99.9609
T1.20.1.sn.16S	T1	20	1	site 2 (dune)	November	VTU_Diversispora	99	12	98	1	98.9899	1.68151	0	0.909586	62389	62362	99.9567
T1.20.12.sn.16S	T1	20	12	site 2 (dune)	November	VTU_Diversispora	121	12	120	1	99.1736	1.92593	0	1.40943	19151	19142	99.953
T1.20.14.sn.16S	T1	20	14	site 2 (dune)	November	VTU_Diversispora	102	15	101	1	99.0196	1.75683	0	1.26527	12333	12327	99.9514
T1.20.7.sn.16S	T1	20	7	site 2 (dune)	November	VTU_Diversispora	114	12	113	1	99.1228	2.00368	0	1.42631	10589	10587	99.9811
T4.100.3.sn.16S	T4	100	3	site 2 (dune)	November	VTU_Acaulospora	140	19	139	1	99.2857	2.18684	0	1.58527	15548	15544	99.9743
T4.20.10.sn.16S	T4	20	10	site 2 (dune)	November	VTU_Diversispora	152	27	151	1	99.3421	2.58561	0	2.05268	11413	11408	99.9562
T4.20.11.sn.16S	T4	20	11	site 2 (dune)	November	VTU_Diversispora	204	29	203	1	99.5098	2.5	0	1.86261	13860	13855	99.9639
T4.20.5.sn.16S	T4	20	5	site 2 (dune)	November	VTU_Diversispora	200	29	199	1	99.5	2.91345	0	2.20335	17082	17078	99.9766
507.P30.5.sn.16S	507	P30	5	site 1 (ag)	November	VTU_Funneliformis	178	27	176	2	98.8764	2.61356	0.0693154	2.12575	26935	26625	98.8491
605.P45.12.sn.16S	605	P45	12	site 1 (ag)	November	VTU_Funneliformis	154	25	152	2	98.7013	2.37459	0.693147	1.85691	20647	20638	99.9564
705.P30.11.sn.16S	705	P30	11	site 1 (ag)	November	VTU_Funneliformis	171	15	169	2	98.8304	2.19714	0.636514	1.61641	13540	13536	99.9705
T1.20.11.sn.16S	T1	20	11	site 2 (dune)	November	VTU_Diversispora	96	12	94	2	97.9167	1.41048	0.693147	0.862208	22879	22876	99.9869
T1.20.2.sn.16S	T1	20	2	site 2 (dune)	November	VTU_Diversispora	111	15	109	2	98.1982	1.9358	0.562335	1.52721	16431	16423	99.9513
T1.20.3.sn.16S	T1	20	3	site 2 (dune)	November	VTU_Diversispora	89	12	87	2	97.7528	1.58069	0.500402	1.07427	13466	13453	99.9035
T1.20.8.sn.16S	T1	20	8	site 2 (dune)	November	VTU_Diversispora	111	19	109	2	98.1982	1.86695	0.693147	1.41857	15867	15862	99.9685
T2.40.1.sn.16S	T2	40	1	site 2 (dune)	November	VTU_Diversispora	187	40	185	2	98.9305	2.54355	0.693147	1.90525	13354	13349	99.9626
T2.40.10.sn.16S	T2	40	10	site 2 (dune)	November	VTU_Diversispora	224	50	222	2	99.1071	2.76217	0.286836	2.55537	11477	11459	99.8432
T2.40.4.sn.16S	T2	40	4	site 2 (dune)	November	VTU_Diversispora	212	41	210	2	99.0566	2.79517	0.636514	2.27501	17697	17679	99.8983
T3.100.10.sn.16S	T3	100	10	site 2 (dune)	November	VTU_Acaulospora	134	21	132	2	98.5075	2.01033	0.693147	1.66511	16054	16051	99.9813
T4.20.13.sn.16S	T4	20	13	site 2 (dune)	November	VTU_Diversispora	178	27	175	3	98.3146	2.56038	0.485104	1.8533	9339	9308	99.6681	Otu0094	1	0.0107078
803.P0.2.sn.16S	803	P0	2	site 1 (ag)	November	VTU_Funneliformis	162	31	159	3	98.1481	2.53537	0.683739	2.25909	22385	22354	99.8615
T1.20.9.sn.16S	T1	20	9	site 2 (dune)	November	VTU_Diversispora	123	13	120	3	97.561	1.98699	1.09861	1.40914	15783	15777	99.962
T1.60.9.sn.16S	T1	60	9	site 2 (dune)	November	VTU_Diversispora	205	25	199	6	97.0732	2.87478	1.42534	1.88593	19136	19080	99.7074
T2.40.3.sn.16S	T2	40	3	site 2 (dune)	November	VTU_Diversispora	171	34	165	6	96.4912	2.54784	0.799059	2.05067	15940	15872	99.5734
T4.20.2.sn.16S	T4	20	2	site 2 (dune)	November	VTU_Diversispora	211	27	205	6	97.1564	2.78408	0.869526	2.07299	10980	10924	99.49
T4.20.3.sn.16S	T4	20	3	site 2 (dune)	November	VTU_Diversispora	205	25	199	6	97.0732	2.63653	0.876531	2.01941	13166	13116	99.6202
605.P45.10.sn.16S	605	P45	10	site 1 (ag)	November	VTU_Scutellospora	44	7	36	8	81.8182	0.866539	0.366872	0.645199	17685	9905	56.0079	Otu0034	785	4.43879
605.P45.14.sn.16S	605	P45	14	site 1 (ag)	November	VTU_Funneliformis	147	24	139	8	94.5578	2.24769	1.87627	1.78916	38861	38784	99.8019
803.P0.10.sn.16S	803	P0	10	site 1 (ag)	November	VTU_Funneliformis	201	32	193	8	96.0199	2.95941	1.826	2.60489	17304	17196	99.3759
T4.40.5.sn.16S	T4	40	5	site 2 (dune)	November	VTU_Diversispora	175	22	167	8	95.4286	2.3302	1.37916	1.41928	18102	17981	99.3316
807.P45.9.sm.16S	807	P45	9	site 1 (ag)	May	NA	98	13	89	9	90.8163	1.83213	0.088365	1.47397	17705	15174	85.7046	Otu0077	2507	14.1598
T2.100.13.sn.16S	T2	100	13	site 2 (dune)	November	VTU_Scutellospora	155	29	145	10	93.5484	1.80786	0.279765	1.55949	9008	7132	79.1741	Otu0094	1764	19.5826
T4.40.8.sn.16S	T4	40	8	site 2 (dune)	November	VTU_Scutellospora	135	24	125	10	92.5926	1.64188	1.26854	1.72648	10978	10800	98.3786
501.P15.12.sn.16S	501	P15	12	site 1 (ag)	November	VTU_Ambispora	157	25	146	11	92.9936	2.38663	1.57628	1.99561	18033	16817	93.2568	Otu0034	191	1.05917
605.P45.1.sn.16S	605	P45	1	site 1 (ag)	November	VTU_Scutellospora	43	5	32	11	74.4186	0.658796	0.658345	0.465907	18354	10871	59.2296	Otu0034	5121	27.9013
605.P45.2.sn.16S	605	P45	2	site 1 (ag)	November	VTU_Funneliformis	164	29	153	11	93.2927	2.3615	1.79612	1.82466	14686	14562	99.1557	Otu0034	1	0.00680921
T4.20.1.sn.16S	T4	20	1	site 2 (dune)	November	VTU_Diversispora	222	29	211	11	95.045	2.77347	0.588284	2.00471	11595	11259	97.1022
607.P15.10.sm.16S	607	P15	10	site 1 (ag)	May	NA	98	16	86	12	87.7551	1.05549	1.48341	0.743519	27924	27333	97.8835
805.P15.19.sn.16S	805	P15	19	site 1 (ag)	November	VTU_Funneliformis	115	6	103	12	89.5652	1.71364	0.774713	0.920286	31375	30855	98.3426
705.P30.2.sn.16S	705	P30	2	site 1 (ag)	November	VTU_Scutellospora	46	4	32	14	69.5652	0.545462	0.743303	0.377492	20682	12286	59.4043	Otu0034	3390	16.3911
T1.40.5.sn.16S	T1	40	5	site 2 (dune)	November	VTU_Diversispora	195	34	181	14	92.8205	2.44327	2.30937	2.08766	15888	15783	99.3391
805.P15.11.sn.16S	805	P15	11	site 1 (ag)	November	VTU_Funneliformis	183	29	168	15	91.8033	2.52831	2.39996	1.99586	17617	17542	99.5743
T2.60.4.sm.16S	T2	60	4	site 2 (dune)	May	NA	96	25	81	15	84.375	2.24602	0.217767	1.75802	19428	5600	28.8244
605.P45.3.sn.16S	605	P45	3	site 1 (ag)	November	VTU_Funneliformis	187	28	168	19	89.8396	2.47913	2.461	1.91493	9825	9725	98.9822
T2.40.12.sn.16S	T2	40	12	site 2 (dune)	November	VTU_Diversispora	244	42	224	20	91.8033	2.90135	1.86407	2.5538	9943	9050	91.0188
T4.20.8.sn.16S	T4	20	8	site 2 (dune)	November	VTU_Diversispora	162	21	142	20	87.6543	2.27248	1.68692	1.71639	13030	12742	97.7897
705.P30.6.sn.16S	705	P30	6	site 1 (ag)	November	VTU_Funneliformis	156	18	135	21	86.5385	2.23027	2.31914	1.7059	13786	13540	98.2156
505.P0.2.sn.16S	505	P0	2	site 1 (ag)	November	VTU_Funneliformis	228	26	205	23	89.9123	2.63933	2.45323	2.12274	13414	13179	98.2481
T2.20.4.sm.16S	T2	20	4	site 2 (dune)	May	NA	103	14	77	27	74.7573	1.84644	2.68738	1.55627	21378	21050	98.4657
T2.20.6.sm.16S	T2	20	6	site 2 (dune)	May	NA	111	19	85	27	76.5766	1.86155	2.70057	1.69112	19492	18997	97.4605
T3.20.3.sn.16S	T3	20	3	site 2 (dune)	November	VTU_Glomus	100	11	73	27	73	2.15926	0.773489	1.62351	8709	6469	74.2795
T1.100.9.sn.16S	T1	100	9	site 2 (dune)	November	VTU_Scutellospora	157	23	128	29	81.5287	2.11071	1.75516	1.84926	14593	12554	86.0275	Otu0094	16	0.109642
501.P15.14.sn.16S	501	P15	14	site 1 (ag)	November	VTU_Funneliformis	138	18	109	29	78.9855	2.19808	0.550108	1.41195	15787	11081	70.1907
501.P15.2.sn.16S	501	P15	2	site 1 (ag)	November	VTU_Funneliformis	128	20	97	31	75.7812	2.23915	0.548536	1.32373	27738	13957	50.3173
705.P30.3.sn.16S	705	P30	3	site 1 (ag)	November	VTU_Funneliformis	154	27	122	32	79.2208	2.31172	0.593801	1.71537	28340	18063	63.7368
501.P15.10.sn.16S	501	P15	10	site 1 (ag)	November	VTU_Funneliformis	117	18	84	33	71.7949	2.17071	0.478602	1.29661	26670	11301	42.3735
705.P30.7.sn.16S	705	P30	7	site 1 (ag)	November	VTU_Paraglumus	173	33	135	38	78.0347	2.30935	2.10072	2.01365	15952	13733	86.0895	Otu0138	870	5.45386
T2.60.5.sm.16S	T2	60	5	site 2 (dune)	May	NA	145	29	105	41	72.4138	2.2241	2.86582	1.97507	35548	33721	94.8605
501.P15.3.sn.16S	501	P15	3	site 1 (ag)	November	VTU_Funneliformis	156	17	113	43	72.4359	2.25047	0.61665	1.41375	20808	12047	57.896
501.P15.9.sn.16S	501	P15	9	site 1 (ag)	November	VTU_Funneliformis	166	16	121	45	72.8916	2.2705	0.735562	1.36326	34346	21718	63.233
501.P15.8.sn.16S	501	P15	8	site 1 (ag)	November	VTU_Funneliformis	154	23	107	47	69.4805	2.29258	0.776042	1.52123	18846	9644	51.1727
T1.60.5.sn.16S	T1	60	5	site 2 (dune)	November	VTU_Acaulospora	90	9	43	47	47.7778	0.670613	1.84983	0.290615	12506	11306	90.4046
T1.80.7.sn.16S	T1	80	7	site 2 (dune)	November	VTU_Diversispora	98	19	51	47	52.0408	1.52265	0.643588	1.07552	29541	12100	40.96
T1.60.14.sn.16S	T1	60	14	site 2 (dune)	November	VTU_Glomus	113	39	66	48	58.4071	1.9175	1.33243	1.84322	6477	1634	25.2277
603.P30.12.sn.16S	603	P30	12	site 1 (ag)	November	VTU_Funneliformis	76	0	23	53	30.2632	1.55875	1.28577	0	12076	358	2.96456
T3.40.2.sn.16S	T3	40	2	site 2 (dune)	November	VTU_Diversispora	191	27	134	57	70.1571	2.21175	2.74688	1.60734	21587	18914	87.6175
T3.100.7.sn.16S	T3	100	7	site 2 (dune)	November	VTU_Acaulospora	228	23	143	85	62.7193	2.19196	2.1851	1.71382	12379	9523	76.9287
T3.60.2.sn.16S	T3	60	2	site 2 (dune)	November	NA	96	0	0	96	0	0	1.69045	0	22606	3	0.0132708
T1.60.13.sn.16S	T1	60	13	site 2 (dune)	November	VTU_Acaulospora	155	10	56	99	36.129	0.706927	2.75589	0.346745	16897	13938	82.488
T4.100.13.sn.16S	T4	100	13	site 2 (dune)	November	VTU_Acaulospora	105	0	2	103	1.90476	0.693147	3.41359	0	13369	4	0.02992
T3.100.15.sn.16S	T3	100	15	site 2 (dune)	November	VTU_Acaulospora	146	9	40	106	27.3973	0.819917	2.71351	0.326976	8883	3919	44.118
T4.100.14.sn.16S	T4	100	14	site 2 (dune)	November	VTU_Acaulospora	131	0	0	131	0	0	1.92146	0	9073	1	0.0110217
T4.60.14.sn.16S	T4	60	14	site 2 (dune)	November	VTU_Acaulospora	149	0	0	149	0	0	3.24827	0	23561	2	0.0084886
T3.40.6.sn.16S	T3	40	6	site 2 (dune)	November	VTU_Acaulospora	278	0	1	277	0.359712	0	4.33645	0	8782	1	0.0113869

### Sheet: key
group	name of sample
plot	Transect name (T1-T4) in the dunes or plot name in the grazing field
treatment	Dunes: meters from the beach (20-100); Grazing field: Phosphorus applied 0-45kg/Ha/Yr (P0-P45)
spore_num	nth spore extracted and genotyped
location	sampling site - site 1, agricultural grassland; site 2, dune
sampling_time	May or November 2018
AMF_ID_genus	AMF taxonomic ID of spore, at genus level
All_OTUs_count	total number of OTUs at 97% similarity cut-off
MRE_OTUs_at_94	number of CaMg OTUs at 94% similarity cut-off (as is accepted for this group fp bacteria)
MRE_OTUs_count	number of CaMg OTUs at 97% similarity cut-off
Non_MRE_OTUs_count	number of non-CaMg OTUs at 97% similarity cut-off
percent_MRE_OTUs	percent of CaMg OTUs (at 97% similarity) of total number of OTUs (at 97% similarity)
MRE_shannon	Shannon index of diversity of CaMg (at 97% similarity cutoff)
Non-MRE_shannon	Shannon index of diversity of non-CaMg OTUs (at 97% similarity cutoff)
MRE_at_94_Shannon	Shannon index of diversity of CaMg (at 94% similarity cutoff)
read_count_raw	total number of reads in that sample (not rarefied to even depth)
read_counts_MRE	total number of CaMg reads
percent_MRE_reads	percent of CaMg reads in the sample
Glomeribacter_OTU	name of the Glomeribacter OUT(s) in that sample
Glomeribacter_reads	total number of reads associated with the Glomeribacter OUT(s) in that sample
Percent_glomeribacter_reads	percdentage Glomeribacter reads in that sample
